# EZH2 synergizes with BRD4-NUT to drive NUT carcinoma growth through silencing of key tumor suppressor genes

**DOI:** 10.1101/2023.08.15.553204

**Authors:** Yeying Huang, R. Taylor Durall, Nhi M. Luong, Hans J. Hertzler, Julianna Huang, Prafulla C. Gokhale, Brittaney A. Leeper, Nicole S. Persky, David E. Root, Praju V. Anekal, Paula D.L.M. Montero Llopis, Clement N. David, Jeffery L. Kutok, Alejandra Raimondi, Karan Saluja, Jia Luo, Cynthia A. Zahnow, Biniam Adane, Kimberly Stegmaier, Catherine E. Hawkins, Christopher Ponne, Quan Le, Geoffrey I. Shapiro, Madeleine E. Lemieux, Kyle P. Eagen, Christopher A. French

## Abstract

NUT carcinoma (NC) is an aggressive carcinoma driven by the BRD4-NUT fusion oncoprotein, which activates chromatin to promote expression of pro-growth genes. BET bromodomain inhibitors (BETi) impede BRD4-NUT’s ability to activate genes and are thus a promising treatment but limited as monotherapy. The role of gene repression in NC is unknown. Here, we demonstrate that EZH2, which silences genes through establishment of repressive chromatin, is a dependency in NC. Inhibition of EZH2 with the clinical compound tazemetostat (taz) potently blocked growth of NC cells. Epigenetic and transcriptomic analysis revealed that taz reversed the EZH2-specific H3K27me3 silencing mark, and restored expression of multiple tumor suppressor genes while having no effect on key oncogenic BRD4- NUT-regulated genes. *CDKN2A* was identified as the only gene amongst all taz-derepressed genes to confer resistance to taz in a CRISPR-Cas9 screen. Combined EZH2 inhibition and BET inhibition synergized to downregulate cell proliferation genes resulting in more pronounced growth arrest and differentiation than either inhibitor alone. In pre-clinical models, combined taz and BETi synergistically blocked growth and prolonged survival of NC-xenografted mice, with all mice cured in one cohort.

**STATEMENT OF SIGNIFICANCE:** Identification of EZH2 as a dependency in NC substantiates the reliance of NC tumor cells on epigenetic dysregulation of functionally opposite, yet highly complementary chromatin regulatory pathways to maintain NC growth. In particular, repression of CDKN2A expression by EZH2 provides a mechanistic rationale for combining EZH2i with BETi for the clinical treatment of NC.
