## Supplementary Table S4 for "EZH2 synergizes with BRD4-NUT to drive NUT carcinoma growth through silencing of key tumor suppressor genes"

### Sheet: Metascape Run Details
Metascape Custom Parameters for Multi-list Analysis
Input as	human
Analyze as	human
Annotation	gene symbol, description, go bp, go mf, hallmark, canonical, kegg path
Membership	kegg functional, go mf, go bp, kegg pathways
Enrichment	go mf, go bp, hallmark, kegg, tf, canonical

### Sheet: Gene Sets
Signature name	Comma-separated Ensembl Gene IDs
up_combo_only_1015	ENSG00000159176,ENSG00000116260,ENSG00000132613,ENSG00000114019,ENSG00000170421,ENSG00000038382,ENSG00000183688,ENSG00000159840,ENSG00000140443,ENSG00000184009,ENSG00000196924,ENSG00000196526,ENSG00000100345,ENSG00000130147,ENSG00000130402,ENSG00000115641,ENSG00000135862,ENSG00000035862,ENSG00000077782,ENSG00000171940,ENSG00000116717,ENSG00000152518,ENSG00000092841,ENSG00000130202,ENSG00000170776…
up_EZH2i_only_1015	ENSG00000144857,ENSG00000139044,ENSG00000155850,ENSG00000136931,ENSG00000005513,ENSG00000141433,ENSG00000106278,ENSG00000178401,ENSG00000140807,ENSG00000075043,ENSG00000186469,ENSG00000149328,ENSG00000188783,ENSG00000139438,ENSG00000060718,ENSG00000151650,ENSG00000177098,ENSG00000167280,ENSG00000165731,ENSG00000159184,ENSG00000169783,ENSG00000050555,ENSG00000138379,ENSG00000151012,ENSG00000230778…
up_both_combo_EZH2i_1015	ENSG00000141753,ENSG00000134871,ENSG00000142173,ENSG00000185567,ENSG00000103187,ENSG00000182871,ENSG00000065534,ENSG00000134013,ENSG00000143878,ENSG00000159200,ENSG00000161638,ENSG00000173706,ENSG00000133816,ENSG00000172403,ENSG00000168610,ENSG00000103257,ENSG00000129757,ENSG00000145632,ENSG00000197381,ENSG00000169991,ENSG00000061337,ENSG00000275832,ENSG00000148468,ENSG00000073792,ENSG00000173546…
up_BETi_only_1015	ENSG00000231764,ENSG00000058063,ENSG00000120693,ENSG00000079819,ENSG00000139318,ENSG00000198353,ENSG00000123607,ENSG00000267530,ENSG00000148700,ENSG00000267327,ENSG00000265972,ENSG00000235832,ENSG00000136783,ENSG00000138613,ENSG00000204130,ENSG00000178662,ENSG00000102781,ENSG00000238232,ENSG00000138468,ENSG00000235859,ENSG00000185432,ENSG00000067113,ENSG00000115145,ENSG00000027697,ENSG00000143995…
up_both_combo_BETi_1015	ENSG00000122786,ENSG00000177469,ENSG00000154734,ENSG00000182253,ENSG00000140545,ENSG00000035403,ENSG00000171914,ENSG00000026025,ENSG00000124766,ENSG00000182718,ENSG00000019144,ENSG00000001617,ENSG00000011028,ENSG00000187244,ENSG00000162458,ENSG00000101335,ENSG00000130702,ENSG00000177425,ENSG00000008256,ENSG00000135924,ENSG00000186591,ENSG00000083857,ENSG00000277443,ENSG00000142192,ENSG00000143367…
up_each_alone_EZH2i_BETi_1015	ENSG00000120690,ENSG00000186462,ENSG00000232593,ENSG00000187650,ENSG00000254860
up_ALL_1015	ENSG00000142871,ENSG00000075426,ENSG00000213626,ENSG00000150938,ENSG00000115414,ENSG00000163430,ENSG00000138771,ENSG00000113140,ENSG00000131016,ENSG00000234745,ENSG00000118523,ENSG00000128591,ENSG00000121039,ENSG00000124942,ENSG00000109846,ENSG00000149591,ENSG00000050165,ENSG00000150347,ENSG00000187498,ENSG00000119681,ENSG00000137801,ENSG00000140416,ENSG00000166147,ENSG00000005884,ENSG00000108821…
dn_combo_only_1015	ENSG00000184357,ENSG00000125398,ENSG00000187140,ENSG00000073111,ENSG00000104738,ENSG00000128050,ENSG00000165197,ENSG00000273983,ENSG00000278705,ENSG00000219438,ENSG00000105486,ENSG00000163739,ENSG00000134760,ENSG00000134757,ENSG00000164099,ENSG00000175832,ENSG00000112118,ENSG00000113946,ENSG00000111602,ENSG00000187837,ENSG00000101003,ENSG00000168496,ENSG00000134121,ENSG00000286878,ENSG00000092621…
dn_EZH2i_only_1015	ENSG00000124243,ENSG00000272540,ENSG00000231721,ENSG00000167995,ENSG00000289135,ENSG00000173825
dn_both_combo_EZH2i_1015	ENSG00000124575,ENSG00000205116,ENSG00000167969,ENSG00000185615,ENSG00000289179,ENSG00000137880,ENSG00000178150,ENSG00000196118,ENSG00000138030,ENSG00000267255,ENSG00000228544,ENSG00000246089
dn_BETi_only_1015	ENSG00000120738,ENSG00000137309,ENSG00000270885,ENSG00000198805,ENSG00000139044,ENSG00000175592,ENSG00000172893,ENSG00000113645,ENSG00000132481,ENSG00000130707,ENSG00000108786,ENSG00000104856,ENSG00000125454,ENSG00000113739,ENSG00000099337,ENSG00000104140,ENSG00000247092,ENSG00000131650,ENSG00000183837,ENSG00000168243,ENSG00000110900,ENSG00000272269,ENSG00000072954,ENSG00000260035,ENSG00000111424…
dn_both_combo_BETi_1015	ENSG00000175065,ENSG00000091409,ENSG00000166634,ENSG00000101311,ENSG00000159166,ENSG00000169750,ENSG00000102010,ENSG00000186395,ENSG00000184937,ENSG00000172020,ENSG00000159399,ENSG00000136997,ENSG00000139053,ENSG00000234665,ENSG00000105202,ENSG00000131187,ENSG00000178773,ENSG00000136161,ENSG00000081051,ENSG00000112759,ENSG00000239672,ENSG00000183971,ENSG00000232445,ENSG00000130829,ENSG00000214706…
dn_each_alone_EZH2i_BETi_1015	ENSG00000081181,ENSG00000177685
dn_ALL_1015	ENSG00000281880,ENSG00000271996,ENSG00000086506,ENSG00000249375
up_combo_only_per403	ENSG00000197746,ENSG00000136026,ENSG00000163399,ENSG00000177169,ENSG00000168610,ENSG00000091136,ENSG00000184840,ENSG00000169926,ENSG00000179222,ENSG00000163956,ENSG00000145391,ENSG00000114554,ENSG00000185896,ENSG00000140443,ENSG00000123240,ENSG00000162434,ENSG00000173548,ENSG00000158769,ENSG00000185624,ENSG00000105767,ENSG00000047849,ENSG00000103257,ENSG00000122642,ENSG00000167642,ENSG00000141503…
up_EZH2i_only_per403	ENSG00000157601,ENSG00000019186,ENSG00000159217,ENSG00000056558,ENSG00000146674,ENSG00000183741,ENSG00000008517,ENSG00000078401,ENSG00000198691,ENSG00000012171,ENSG00000115415,ENSG00000227507,ENSG00000136542,ENSG00000162512,ENSG00000161791,ENSG00000253276,ENSG00000124201,ENSG00000159788,ENSG00000057657,ENSG00000242512,ENSG00000165801,ENSG00000143878,ENSG00000101210,ENSG00000162490,ENSG00000187608…
up_both_combo_EZH2i_per403	ENSG00000125730,ENSG00000065618,ENSG00000204580,ENSG00000100985,ENSG00000090339,ENSG00000071054,ENSG00000133216,ENSG00000012822,ENSG00000165029,ENSG00000100906,ENSG00000185033,ENSG00000103034,ENSG00000105088,ENSG00000080573,ENSG00000105443,ENSG00000167703,ENSG00000123933,ENSG00000086544,ENSG00000099864,ENSG00000265972,ENSG00000152818,ENSG00000114770,ENSG00000164050,ENSG00000140450,ENSG00000112096…
up_BETi_only_per403	ENSG00000189334,ENSG00000115758,ENSG00000127824,ENSG00000075618,ENSG00000160789,ENSG00000188910,ENSG00000103415,ENSG00000162073,ENSG00000143933,ENSG00000061337,ENSG00000168398,ENSG00000105514,ENSG00000119888,ENSG00000197774,ENSG00000057294,ENSG00000064270,ENSG00000183696,ENSG00000204160,ENSG00000164251,ENSG00000153714,ENSG00000115232,ENSG00000188342,ENSG00000137364,ENSG00000084073,ENSG00000230630…
up_both_combo_BETi_per403	ENSG00000171603,ENSG00000134247,ENSG00000196754,ENSG00000049323,ENSG00000173706,ENSG00000145730,ENSG00000111799,ENSG00000149218,ENSG00000251562,ENSG00000107731,ENSG00000092068,ENSG00000140416,ENSG00000100234,ENSG00000186591,ENSG00000154380,ENSG00000121039,ENSG00000135862,ENSG00000062038,ENSG00000125968,ENSG00000136068,ENSG00000182718,ENSG00000168036,ENSG00000084234,ENSG00000130779,ENSG00000117318…
up_each_alone_EZH2i_BETi_per403	ENSG00000167767,ENSG00000112773,ENSG00000170442,ENSG00000171431,ENSG00000166396,ENSG00000167741,ENSG00000196189,ENSG00000170426,ENSG00000253361,ENSG00000053108,ENSG00000102796,ENSG00000151617
up_ALL_per403	ENSG00000184292,ENSG00000117519,ENSG00000116260,ENSG00000058085,ENSG00000143641,ENSG00000196878,ENSG00000143061,ENSG00000142910,ENSG00000081277,ENSG00000213626,ENSG00000115419,ENSG00000131370,ENSG00000218336,ENSG00000137440,ENSG00000120708,ENSG00000171617,ENSG00000145632,ENSG00000211445,ENSG00000277443,ENSG00000146072,ENSG00000137266,ENSG00000151914,ENSG00000106546,ENSG00000128510,ENSG00000205542…
dn_combo_only_per403	ENSG00000276043,ENSG00000126602,ENSG00000137309,ENSG00000144381,ENSG00000108561,ENSG00000105202,ENSG00000149136,ENSG00000187514,ENSG00000182199,ENSG00000070814,ENSG00000100714,ENSG00000135486,ENSG00000157168,ENSG00000132780,ENSG00000105486,ENSG00000180198,ENSG00000099901,ENSG00000196365,ENSG00000225383,ENSG00000166197,ENSG00000143401,ENSG00000160949,ENSG00000167747,ENSG00000125835,ENSG00000106628…
dn_EZH2i_only_per403	ENSG00000158373,ENSG00000189060,ENSG00000106211,ENSG00000102144,ENSG00000099194,ENSG00000127824,ENSG00000101224,ENSG00000198830,ENSG00000117394,ENSG00000105655,ENSG00000175182,ENSG00000184992,ENSG00000100075,ENSG00000184678,ENSG00000162073,ENSG00000149925,ENSG00000141401,ENSG00000122884,ENSG00000064270,ENSG00000121068,ENSG00000214193,ENSG00000180739,ENSG00000197256,ENSG00000061337,ENSG00000185340…
dn_both_combo_EZH2i_per403	ENSG00000124575,ENSG00000131747,ENSG00000101057,ENSG00000088325,ENSG00000161888,ENSG00000166508,ENSG00000079616,ENSG00000100297,ENSG00000112118,ENSG00000109685,ENSG00000167900,ENSG00000113368,ENSG00000104738,ENSG00000166851,ENSG00000237649,ENSG00000140525,ENSG00000164104,ENSG00000120802,ENSG00000273802,ENSG00000068489,ENSG00000117724,ENSG00000123416,ENSG00000089685,ENSG00000134057,ENSG00000122966…
dn_BETi_only_per403	ENSG00000183741,ENSG00000146674,ENSG00000132274,ENSG00000135916,ENSG00000254726,ENSG00000114631,ENSG00000184916,ENSG00000074657,ENSG00000176490,ENSG00000134569,ENSG00000184371,ENSG00000171462,ENSG00000162496,ENSG00000204642,ENSG00000124006,ENSG00000164236,ENSG00000182272,ENSG00000171467,ENSG00000130479,ENSG00000166165,ENSG00000101210,ENSG00000172889,ENSG00000161682,ENSG00000140044,ENSG00000227051…
dn_both_combo_BETi_per403	ENSG00000136938,ENSG00000117632,ENSG00000178773,ENSG00000183010,ENSG00000107719,ENSG00000060656,ENSG00000137124,ENSG00000169750,ENSG00000017483,ENSG00000167617,ENSG00000188130,ENSG00000179091,ENSG00000087077,ENSG00000118707,ENSG00000156711,ENSG00000103202,ENSG00000173272,ENSG00000120254,ENSG00000123143,ENSG00000171940,ENSG00000166582,ENSG00000128050,ENSG00000101335,ENSG00000178921,ENSG00000069998…
dn_each_alone_EZH2i_BETi_per403	ENSG00000147852,ENSG00000196437
dn_ALL_per403	ENSG00000073111,ENSG00000187837,ENSG00000168298,ENSG00000184357,ENSG00000166634,ENSG00000106462,ENSG00000287080,ENSG00000132182,ENSG00000076382,ENSG00000111206,ENSG00000196787,ENSG00000273983,ENSG00000278705,ENSG00000233822,ENSG00000113739,ENSG00000177098,ENSG00000142945,ENSG00000278588,ENSG00000197061,ENSG00000161267,ENSG00000278828,ENSG00000277075,ENSG00000275379,ENSG00000276966,ENSG00000186918…
_BACKGROUND	ENSG00000186891,ENSG00000160072,ENSG00000260179,ENSG00000225972,ENSG00000142611,ENSG00000131584,ENSG00000169972,ENSG00000157911,ENSG00000269896,ENSG00000237973,ENSG00000224051,ENSG00000157933,ENSG00000162591,ENSG00000169962,ENSG00000116285,ENSG00000142655,ENSG00000149527,ENSG00000171621,ENSG00000162441,ENSG00000287356,ENSG00000227372,ENSG00000142583,ENSG00000074800,ENSG00000116786,ENSG00000176022…
